# Benchmarking fungal species classification using Oxford Nanopore Technologies long-read ITS metabarcodes

**DOI:** 10.1101/2025.07.02.661940

**Authors:** Abigail Graetz, Jinghang Feng, Alex Ringeri, Austin Bird, Duong Vu, Camille Truong, Benjamin Schwessinger

## Abstract

The gold standard for fungal classification has long been specimen or culture-based, however, many Fungi display simple morphological characteristics, or are unculturable by current methods. Using DNA metabarcodes, many taxa can be identified from a single sample simultaneously, but annotating these sequences with species-level taxonomy often requires more information than short-read sequences afford. Oxford Nanopore Technologies (ONT) long-read sequencing has achieved species-level resolution in metabarcoding of bacteria and invertebrates, but complex fungal taxonomy and biology has been a hurdle to the application of this technology for Fungi. In this work, we use a mock community of real ONT long-read metabarcodes from 54 fungi from the Dikarya subkingdom to extensively benchmark classification approaches to assign species-level taxonomy. We compare eight classification approaches spanning alignment and *k*-mer based algorithms, to emerging machine learning methods, and assess the sensitivity, precision, and diversity estimation of each classifier at the species level. Our results indicate that classifiers which determine informed thresholds of sequence similarity based on a provided reference database are not only more accurate at the species level, but more consistent to correct species abundance distributions, and better able to place sequences from ‘unknown’ species taxonomically closer to their true origin. We demonstrate the power of machine learning classifiers to leverage long-read metabarcodes, and their promise as emerging methods in DNA sequence classification. We present our results in the context of real-world use cases, to demonstrate that species-level taxonomic inference is achievable, precise, and reliable with ONT long-read fungal metabarcodes.
