## Supplementary Tables for "Benchmarking fungal species classification using Oxford Nanopore Technologies long-read ITS metabarcodes"

### Sheet: README
Supplementary Tables
Supplementary data tables from Graetz and Feng et al., 2025, 'Benchmarking fungal species classification with Oxford Nanopore Technologies long-read ITS metabarcodes'
Supplementary Table 1	Tab 2
Accession number and sequence record information for NCBI RefSeq sequences used for simNCBI training set.
Supplementary Table 2	Tab 3
Results of classification of 'unknown' species for ML classifiers.
Supplementary Table 3	Tab 4
Classification results for Mock 3 (Candida diagnostics) using ML classifiers and the simNCBI database.

### Sheet: Supplementary Table T1
MockSpecies	ITS in RefSeq?	SSU in RefSeq?	LSU in RefSeq?	Closest relative in RefSeq	Lowest Rank Match	Lowest Closeness Score
Aspergillus flavus	NR_111041.1	NA	NG_055742.1	A. flavus	Species	0
Aspergillus fumigatus	NR_121481.1	NA	NG_055745.1	A. fumigatus	Species	0
Asteroma sp. CCL060	NA	NA	NA	Sordariomycetes	Class	4
Austropuccinia psidii	NA	NA	NA	Pucciniales	Order	3
Blastobotrys adeninivorans	NR_165943.1	NA	NG_055336.1	B. adeninivorans	Species	0
Blastobotrys proliferans	NR_077193.2	NA	NG_066350.1	B. proliferans	Species	0
Botrytis cinerea	NA	NA	NA	Botrytis sp.	Genus	1
Botrytis fabae	NA	NA	not used	Botrytis sp.	Genus	1
[Candida] boleticola	NR_077166.1	NG_063401.1	NG_054851.1	C. boleticola	Species	0
Candida caryicola	NR_077194.1	NG_065528.1	NG_055176.1	C. caryicola	Species	0
Diutina catenulata	NR_077200.1	NG_065469.1	NG_059158.1	D. catenulata	Species	0
Candida dubliniensis	NR_119386.1	NG_062654.1	NG_054869.1	C. dubliniensis	Species	0
Nakaseomyces glabratus	NR_130691.1	NG_063242.1	NG_055062.1	N. glabratus	Species	0
Candida metapsilosis	NR_165186.1	NA	NG_054815.1	C. metapsilosis	Species	0
Candida parapsilosis	NR_130673.1	NG_073564.1	NG_054833.1	C. parapsilosis	Species	0
Candida tropicalis	NR_111250.1	NA	NG_054834.1	C. tropicalis	Species	0
[Candida] zeylanoides	NR_131278.1	NG_062651.1	NG_060834.1	C. zeylanoides	Species	0
Cortinarius globuliformis	NA	NA	NA	Cortinarius sp.	Genus	1
Cryptococcus gattii VGI	NR_165941.1	NA	NA	C. gattii	Species	0
Cryptococcus neoformans VNIII	NR_171785.1	NG_064879.1	NG_058766.1	C. neoformans	Species	0
Cryptovalsa ampelina	NA	NA	NA	Diatrypaceae	Family	2
Diaporthe sp. CCL067	NA	NA	NA	Diaporthe sp.	Genus	1
Diplodia seriata	NR_111151.1	NG_062751.1	NG_069173.1	D. seriata	Species	0
Entoleuca sp.	NA	NA	NA	Xylariaceae	Family	2
Erysiphe necator	NA	NA	NA	Erysiphe sp.	Genus	1
Eutypa lata	NA	NA	NA	Eutypa sp.	Genus	1
Fusarium proliferatum	NA	NA	NA	Fusarium sp.	Genus	1
Fusarium pseudograminearum	NR_182316.1	NA	NA	F. pseudograminearum	Species	0
Geotrichum candidum	NA	NA	NA	Geotrichum sp.	Genus	1
Kluyveromyces lactis	NR_166044.1	NG_063256.1	NG_055077.1	K. lactis	Species	0
Kluyveromyces marxianus	NR_111251.1	NG_062653.1	NG_042627.1	K. marxianus	Species	0
Kodamaea ohmeri	NR_121464.1	NG_061102.1	NG_042527.1	K. ohmeri	Species	0
Leptosphaeria maculans	NR_185351.1	NA	NG_228797.1	L. maculans	Species	0
Penicillium chrysogenum	NR_077145.1	NG_062803.1	NA	P. chrysogenum	Species	0
Pichia kudriavzevii	NR_131315.1	NG_063274.1	NG_055104.1	P. kudriavzevii	Species	0
Pichia membranifaciens	NR_111195.1	NG_064813.1	NG_042444.1	P. membranifaciens	Species	0
Puccinia graminis	NA	NA	NA	Puccinia sp.	Genus	1
Puccinia striiformis var tritici	NA	NA	NA	Puccinia sp.	Genus	1
Puccinia triticina	NA	NA	NA	Puccinia sp.	Genus	1
Pyrenophora tritici-repentis	NA	NA	NA	Pyrenophora sp.	Genus	1
Quambalaria cyanescens	NR_111202.1	NA	NG_042416.1	Q. cyanescens	Species	0
Rhodotorula mucilaginosa	NR_073296.1	NG_065157.1	NG_055716.1	R. mucilaginosa	Species	0
Scedosporium aurantiacum	NR_131270.1	NA	NA	S. aurantiacum	Species	0
Scedosporium boydii	NA	NA	NA	Scedosporium sp.	Genus	1
Sclerotinia sclerotiorum	NA	NA	NA	Sclerotiniaeceae	Family	2
Sporisorium scitamineum	NA	NA	NA	Sporisorium sp.	Genus	1
Trichomonascus ciferrii	NR_111160.1	NA	NG_042436.1	T. ciferrii	Species	0
Trichosporon asahii	NR_073341.1	NA	NG_055732.1	T. asahii	Species	0
Tuber brumale	NR_173957.1	NA	NA	T. brumale	Species	0
Wickerhamomyces anomalus	NR_111210.1	NG_062034.1	NG_057174.1	W. anomalus	Species	0
Yamadazyma mexicana	NR_138213.1	NA	NG_058439.1	Y. mexicana	Species	0
Yamadazyma scolyti	NR_111287.1	NG_063353.1	NG_042642.1	Y. scolyti	Species	0
Yarrowia lipolytica	NR_111212.1	NG_013120.1	NG_055393.1	Y. lipolytica	Species	0
Zymoseptoria tritici	NR_158992.1	NG_061086.1	NA	Z. tritici	Species	0

### Sheet: Supplementary Table T2
MockSpecies	MockExperiment	MinSeqQuality	Classifier	SequencesClassified	ClosenessScore	LowestPossibleClosenessScore	DeltaClosenessScore
Asteroma_sp_CCL060	Mock1	Qmin15	vtd	459	5	4	1
Austropuccinia_psidii	Mock1	Qmin15	vtd	601	6	5	1
Botrytis_cinerea	Mock1	Qmin15	vtd	684	5	5	0
Botrytis_fabae	Mock1	Qmin15	vtd	348	5	5	0
Cortinarius_globuliformis_CM4	Mock1	Qmin15	vtd	789	6	5	1
Cryptovalsa_ampelina	Mock1	Qmin15	vtd	707	5	4	1
Diaporthe_sp_CCL067	Mock1	Qmin15	vtd	796	6	4	2
Entoleuca_sp_CCL052	Mock1	Qmin15	vtd	687	5	4	1
Erysiphe_necator	Mock1	Qmin15	vtd	1489	5	5	0
Eutypa_lata	Mock1	Qmin15	vtd	717	5	4	1
Fusarium_proliferatum	Mock1	Qmin15	vtd	679	5	1	4
Geotrichum_candidum	Mock1	Qmin15	vtd	1941	5	3	2
Puccinia_graminis	Mock1	Qmin15	vtd	1748	6	5	1
Puccinia_striiformis_var_tritici	Mock1	Qmin15	vtd	734	5	5	0
Puccinia_triticina	Mock1	Qmin15	vtd	656	6	5	1
Pyrenophora_tritici-repentis	Mock1	Qmin15	vtd	818	5	3	2
Scedosporium_boydii	Mock1	Qmin15	vtd	801	5	1	4
Sclerotinia_sclerotiorum	Mock1	Qmin15	vtd	585	5	4	1
Sporisorium_scitamineum	Mock1	Qmin15	vtd	752	6	5	1
Asteroma_sp_CCL060	Mock1	Qmin17	vtd	643	5	4	1
Austropuccinia_psidii	Mock1	Qmin17	vtd	857	6	5	1
Botrytis_cinerea	Mock1	Qmin17	vtd	500	5	5	0
Botrytis_fabae	Mock1	Qmin17	vtd	595	5	5	0
Cortinarius_globuliformis_CM4	Mock1	Qmin17	vtd	385	6	5	1
Cryptovalsa_ampelina	Mock1	Qmin17	vtd	694	5	4	1
Diaporthe_sp_CCL067	Mock1	Qmin17	vtd	1586	5	4	1
Entoleuca_sp_CCL052	Mock1	Qmin17	vtd	626	5	4	1
Erysiphe_necator	Mock1	Qmin17	vtd	767	6	5	1
Eutypa_lata	Mock1	Qmin17	vtd	1789	4	4	0
Fusarium_proliferatum	Mock1	Qmin17	vtd	854	6	1	5
Geotrichum_candidum	Mock1	Qmin17	vtd	769	3	3	0
Puccinia_graminis	Mock1	Qmin17	vtd	752	6	5	1
Puccinia_striiformis_var_tritici	Mock1	Qmin17	vtd	767	6	5	1
Puccinia_triticina	Mock1	Qmin17	vtd	1924	6	5	1
Pyrenophora_tritici-repentis	Mock1	Qmin17	vtd	763	5	3	2
Scedosporium_boydii	Mock1	Qmin17	vtd	747	5	1	4
Sclerotinia_sclerotiorum	Mock1	Qmin17	vtd	645	5	4	1
Sporisorium_scitamineum	Mock1	Qmin17	vtd	834	6	5	1
Asteroma_sp_CCL060	Mock2	Qmin15	vtd	454	5	4	1
Austropuccinia_psidii	Mock2	Qmin15	vtd	525	6	5	1
Botrytis_cinerea	Mock2	Qmin15	vtd	674	5	5	0
Botrytis_fabae	Mock2	Qmin15	vtd	608	5	5	0
Cortinarius_globuliformis_CM4	Mock2	Qmin15	vtd	832	6	5	1
Cryptovalsa_ampelina	Mock2	Qmin15	vtd	374	5	4	1
Diaporthe_sp_CCL067	Mock2	Qmin15	vtd	1060	5	4	1
Entoleuca_sp_CCL052	Mock2	Qmin15	vtd	598	5	4	1
Erysiphe_necator	Mock2	Qmin15	vtd	760	5	5	0
Eutypa_lata	Mock2	Qmin15	vtd	401	5	4	1
Fusarium_proliferatum	Mock2	Qmin15	vtd	1000	1	1	0
Geotrichum_candidum	Mock2	Qmin15	vtd	1218	5	3	2
Puccinia_graminis	Mock2	Qmin15	vtd	743	6	5	1
Puccinia_striiformis_var_tritici	Mock2	Qmin15	vtd	428	5	5	0
Puccinia_triticina	Mock2	Qmin15	vtd	581	6	5	1
Pyrenophora_tritici-repentis	Mock2	Qmin15	vtd	669	5	3	2
Scedosporium_boydii	Mock2	Qmin15	vtd	368	5	1	4
Sclerotinia_sclerotiorum	Mock2	Qmin15	vtd	1265	6	4	2
Sporisorium_scitamineum	Mock2	Qmin15	vtd	1283	6	5	1
Asteroma_sp_CCL060	Mock2	Qmin17	vtd	723	5	4	1
Austropuccinia_psidii	Mock2	Qmin17	vtd	336	6	5	1
Botrytis_cinerea	Mock2	Qmin17	vtd	564	5	5	0
Botrytis_fabae	Mock2	Qmin17	vtd	431	5	5	0
Cortinarius_globuliformis_CM4	Mock2	Qmin17	vtd	370	6	5	1
Cryptovalsa_ampelina	Mock2	Qmin17	vtd	1143	5	4	1
Diaporthe_sp_CCL067	Mock2	Qmin17	vtd	1258	4	4	0
Entoleuca_sp_CCL052	Mock2	Qmin17	vtd	2057	4	4	0
Erysiphe_necator	Mock2	Qmin17	vtd	785	5	5	0
Eutypa_lata	Mock2	Qmin17	vtd	289	5	4	1
Fusarium_proliferatum	Mock2	Qmin17	vtd	664	5	1	4
Geotrichum_candidum	Mock2	Qmin17	vtd	768	3	3	0
Puccinia_graminis	Mock2	Qmin17	vtd	1222	5	5	0
Puccinia_striiformis_var_tritici	Mock2	Qmin17	vtd	311	6	5	1
Puccinia_triticina	Mock2	Qmin17	vtd	531	6	5	1
Pyrenophora_tritici-repentis	Mock2	Qmin17	vtd	696	6	3	3
Scedosporium_boydii	Mock2	Qmin17	vtd	393	5	1	4
Sclerotinia_sclerotiorum	Mock2	Qmin17	vtd	1005	6	4	2
Sporisorium_scitamineum	Mock2	Qmin17	vtd	287	6	5	1
Asteroma_sp_CCL060	Mock1	Qmin15	mycoAICNN	1303	5	4	1
Austropuccinia_psidii	Mock1	Qmin15	mycoAICNN	875	6	5	1
Botrytis_cinerea	Mock1	Qmin15	mycoAICNN	805	5	5	0
Botrytis_fabae	Mock1	Qmin15	mycoAICNN	669	5	5	0
Cortinarius_globuliformis_CM4	Mock1	Qmin15	mycoAICNN	521	6	5	1
Cryptovalsa_ampelina	Mock1	Qmin15	mycoAICNN	923	5	4	1
Diaporthe_sp_CCL067	Mock1	Qmin15	mycoAICNN	789	5	4	1
Entoleuca_sp_CCL052	Mock1	Qmin15	mycoAICNN	954	6	4	2
Erysiphe_necator	Mock1	Qmin15	mycoAICNN	780	5	5	0
Eutypa_lata	Mock1	Qmin15	mycoAICNN	894	5	4	1
Fusarium_proliferatum	Mock1	Qmin15	mycoAICNN	1964	1	1	0
Geotrichum_candidum	Mock1	Qmin15	mycoAICNN	775	5	3	2
Puccinia_graminis	Mock1	Qmin15	mycoAICNN	911	5	5	0
Puccinia_striiformis_var_tritici	Mock1	Qmin15	mycoAICNN	1004	6	5	1
Puccinia_triticina	Mock1	Qmin15	mycoAICNN	897	6	5	1
Pyrenophora_tritici-repentis	Mock1	Qmin15	mycoAICNN	491	5	3	2
Scedosporium_boydii	Mock1	Qmin15	mycoAICNN	1242	1	1	0
Sclerotinia_sclerotiorum	Mock1	Qmin15	mycoAICNN	906	5	4	1
Sporisorium_scitamineum	Mock1	Qmin15	mycoAICNN	798	6	5	1
Asteroma_sp_CCL060	Mock1	Qmin17	mycoAICNN	1338	5	4	1
Austropuccinia_psidii	Mock1	Qmin17	mycoAICNN	904	6	5	1
Botrytis_cinerea	Mock1	Qmin17	mycoAICNN	948	5	5	0
Botrytis_fabae	Mock1	Qmin17	mycoAICNN	675	5	5	0
Cortinarius_globuliformis_CM4	Mock1	Qmin17	mycoAICNN	614	5	5	0
Cryptovalsa_ampelina	Mock1	Qmin17	mycoAICNN	1003	5	4	1
Diaporthe_sp_CCL067	Mock1	Qmin17	mycoAICNN	851	5	4	1
Entoleuca_sp_CCL052	Mock1	Qmin17	mycoAICNN	932	6	4	2
Erysiphe_necator	Mock1	Qmin17	mycoAICNN	802	5	5	0
Eutypa_lata	Mock1	Qmin17	mycoAICNN	908	5	4	1
Fusarium_proliferatum	Mock1	Qmin17	mycoAICNN	1949	1	1	0
Geotrichum_candidum	Mock1	Qmin17	mycoAICNN	792	5	3	2
Puccinia_graminis	Mock1	Qmin17	mycoAICNN	931	5	5	0
Puccinia_striiformis_var_tritici	Mock1	Qmin17	mycoAICNN	997	6	5	1
Puccinia_triticina	Mock1	Qmin17	mycoAICNN	938	6	5	1
Pyrenophora_tritici-repentis	Mock1	Qmin17	mycoAICNN	520	5	3	2
Scedosporium_boydii	Mock1	Qmin17	mycoAICNN	1166	1	1	0
Sclerotinia_sclerotiorum	Mock1	Qmin17	mycoAICNN	954	5	4	1
Sporisorium_scitamineum	Mock1	Qmin17	mycoAICNN	808	6	5	1
Asteroma_sp_CCL060	Mock2	Qmin15	mycoAICNN	1308	5	4	1
Austropuccinia_psidii	Mock2	Qmin15	mycoAICNN	760	6	5	1
Botrytis_cinerea	Mock2	Qmin15	mycoAICNN	977	5	5	0
Botrytis_fabae	Mock2	Qmin15	mycoAICNN	348	5	5	0
Cortinarius_globuliformis_CM4	Mock2	Qmin15	mycoAICNN	312	5	5	0
Cryptovalsa_ampelina	Mock2	Qmin15	mycoAICNN	846	5	4	1
Diaporthe_sp_CCL067	Mock2	Qmin15	mycoAICNN	1268	5	4	1
Entoleuca_sp_CCL052	Mock2	Qmin15	mycoAICNN	1617	6	4	2
Erysiphe_necator	Mock2	Qmin15	mycoAICNN	1248	5	5	0
Eutypa_lata	Mock2	Qmin15	mycoAICNN	570	5	4	1
Fusarium_proliferatum	Mock2	Qmin15	mycoAICNN	2515	1	1	0
Geotrichum_candidum	Mock2	Qmin15	mycoAICNN	902	5	3	2
Puccinia_graminis	Mock2	Qmin15	mycoAICNN	1528	5	5	0
Puccinia_striiformis_var_tritici	Mock2	Qmin15	mycoAICNN	585	6	5	1
Puccinia_triticina	Mock2	Qmin15	mycoAICNN	705	6	5	1
Pyrenophora_tritici-repentis	Mock2	Qmin15	mycoAICNN	566	5	3	2
Scedosporium_boydii	Mock2	Qmin15	mycoAICNN	870	1	1	0
Sclerotinia_sclerotiorum	Mock2	Qmin15	mycoAICNN	1637	5	4	1
Sporisorium_scitamineum	Mock2	Qmin15	mycoAICNN	549	6	5	1
Asteroma_sp_CCL060	Mock2	Qmin17	mycoAICNN	1315	5	4	1
Austropuccinia_psidii	Mock2	Qmin17	mycoAICNN	853	6	5	1
Botrytis_cinerea	Mock2	Qmin17	mycoAICNN	1075	5	5	0
Botrytis_fabae	Mock2	Qmin17	mycoAICNN	374	5	5	0
Cortinarius_globuliformis_CM4	Mock2	Qmin17	mycoAICNN	326	5	5	0
Cryptovalsa_ampelina	Mock2	Qmin17	mycoAICNN	997	5	4	1
Diaporthe_sp_CCL067	Mock2	Qmin17	mycoAICNN	1373	5	4	1
Entoleuca_sp_CCL052	Mock2	Qmin17	mycoAICNN	1686	6	4	2
Erysiphe_necator	Mock2	Qmin17	mycoAICNN	1245	5	5	0
Eutypa_lata	Mock2	Qmin17	mycoAICNN	522	5	4	1
Fusarium_proliferatum	Mock2	Qmin17	mycoAICNN	2502	1	1	0
Geotrichum_candidum	Mock2	Qmin17	mycoAICNN	966	5	3	2
Puccinia_graminis	Mock2	Qmin17	mycoAICNN	1561	5	5	0
Puccinia_striiformis_var_tritici	Mock2	Qmin17	mycoAICNN	609	6	5	1
Puccinia_triticina	Mock2	Qmin17	mycoAICNN	758	6	5	1
Pyrenophora_tritici-repentis	Mock2	Qmin17	mycoAICNN	579	5	3	2
Scedosporium_boydii	Mock2	Qmin17	mycoAICNN	839	1	1	0
Sclerotinia_sclerotiorum	Mock2	Qmin17	mycoAICNN	1836	5	4	1
Sporisorium_scitamineum	Mock2	Qmin17	mycoAICNN	545	6	5	1
Asteroma_sp_CCL060	Mock1	Qmin15	mycoAIBERT	561	5	4	1
Austropuccinia_psidii	Mock1	Qmin15	mycoAIBERT	442	6	5	1
Botrytis_cinerea	Mock1	Qmin15	mycoAIBERT	964	5	5	0
Botrytis_fabae	Mock1	Qmin15	mycoAIBERT	503	5	5	0
Cortinarius_globuliformis_CM4	Mock1	Qmin15	mycoAIBERT	550	5	5	0
Cryptovalsa_ampelina	Mock1	Qmin15	mycoAIBERT	792	5	4	1
Diaporthe_sp_CCL067	Mock1	Qmin15	mycoAIBERT	868	5	4	1
Entoleuca_sp_CCL052	Mock1	Qmin15	mycoAIBERT	954	6	4	2
Erysiphe_necator	Mock1	Qmin15	mycoAIBERT	525	5	5	0
Eutypa_lata	Mock1	Qmin15	mycoAIBERT	453	4	4	0
Fusarium_proliferatum	Mock1	Qmin15	mycoAIBERT	1955	1	1	0
Geotrichum_candidum	Mock1	Qmin15	mycoAIBERT	820	5	3	2
Puccinia_graminis	Mock1	Qmin15	mycoAIBERT	649	6	5	1
Puccinia_striiformis_var_tritici	Mock1	Qmin15	mycoAIBERT	535	6	5	1
Puccinia_triticina	Mock1	Qmin15	mycoAIBERT	852	6	5	1
Pyrenophora_tritici-repentis	Mock1	Qmin15	mycoAIBERT	520	5	3	2
Scedosporium_boydii	Mock1	Qmin15	mycoAIBERT	1862	1	1	0
Sclerotinia_sclerotiorum	Mock1	Qmin15	mycoAIBERT	594	5	4	1
Sporisorium_scitamineum	Mock1	Qmin15	mycoAIBERT	794	6	5	1
Asteroma_sp_CCL060	Mock1	Qmin17	mycoAIBERT	647	5	4	1
Austropuccinia_psidii	Mock1	Qmin17	mycoAIBERT	450	6	5	1
Botrytis_cinerea	Mock1	Qmin17	mycoAIBERT	1072	5	5	0
Botrytis_fabae	Mock1	Qmin17	mycoAIBERT	563	5	5	0
Cortinarius_globuliformis_CM4	Mock1	Qmin17	mycoAIBERT	635	5	5	0
Cryptovalsa_ampelina	Mock1	Qmin17	mycoAIBERT	800	5	4	1
Diaporthe_sp_CCL067	Mock1	Qmin17	mycoAIBERT	901	5	4	1
Entoleuca_sp_CCL052	Mock1	Qmin17	mycoAIBERT	934	6	4	2
Erysiphe_necator	Mock1	Qmin17	mycoAIBERT	602	5	5	0
Eutypa_lata	Mock1	Qmin17	mycoAIBERT	509	4	4	0
Fusarium_proliferatum	Mock1	Qmin17	mycoAIBERT	1932	1	1	0
Geotrichum_candidum	Mock1	Qmin17	mycoAIBERT	816	5	3	2
Puccinia_graminis	Mock1	Qmin17	mycoAIBERT	690	6	5	1
Puccinia_striiformis_var_tritici	Mock1	Qmin17	mycoAIBERT	596	6	5	1
Puccinia_triticina	Mock1	Qmin17	mycoAIBERT	877	6	5	1
Pyrenophora_tritici-repentis	Mock1	Qmin17	mycoAIBERT	646	5	3	2
Scedosporium_boydii	Mock1	Qmin17	mycoAIBERT	1920	1	1	0
Sclerotinia_sclerotiorum	Mock1	Qmin17	mycoAIBERT	645	5	4	1
Sporisorium_scitamineum	Mock1	Qmin17	mycoAIBERT	803	6	5	1
Asteroma_sp_CCL060	Mock2	Qmin15	mycoAIBERT	569	5	4	1
Austropuccinia_psidii	Mock2	Qmin15	mycoAIBERT	401	6	5	1
Botrytis_cinerea	Mock2	Qmin15	mycoAIBERT	1184	5	5	0
Botrytis_fabae	Mock2	Qmin15	mycoAIBERT	285	5	5	0
Cortinarius_globuliformis_CM4	Mock2	Qmin15	mycoAIBERT	323	5	5	0
Cryptovalsa_ampelina	Mock2	Qmin15	mycoAIBERT	840	5	4	1
Diaporthe_sp_CCL067	Mock2	Qmin15	mycoAIBERT	1392	5	4	1
Entoleuca_sp_CCL052	Mock2	Qmin15	mycoAIBERT	1606	6	4	2
Erysiphe_necator	Mock2	Qmin15	mycoAIBERT	785	5	5	0
Eutypa_lata	Mock2	Qmin15	mycoAIBERT	272	5	4	1
Fusarium_proliferatum	Mock2	Qmin15	mycoAIBERT	2493	1	1	0
Geotrichum_candidum	Mock2	Qmin15	mycoAIBERT	1018	5	3	2
Puccinia_graminis	Mock2	Qmin15	mycoAIBERT	1131	6	5	1
Puccinia_striiformis_var_tritici	Mock2	Qmin15	mycoAIBERT	330	6	5	1
Puccinia_triticina	Mock2	Qmin15	mycoAIBERT	645	6	5	1
Pyrenophora_tritici-repentis	Mock2	Qmin15	mycoAIBERT	606	5	3	2
Scedosporium_boydii	Mock2	Qmin15	mycoAIBERT	1291	1	1	0
Sclerotinia_sclerotiorum	Mock2	Qmin15	mycoAIBERT	1076	5	4	1
Sporisorium_scitamineum	Mock2	Qmin15	mycoAIBERT	544	6	5	1
Asteroma_sp_CCL060	Mock2	Qmin17	mycoAIBERT	608	5	4	1
Austropuccinia_psidii	Mock2	Qmin17	mycoAIBERT	442	6	5	1
Botrytis_cinerea	Mock2	Qmin17	mycoAIBERT	1238	5	5	0
Botrytis_fabae	Mock2	Qmin17	mycoAIBERT	290	5	5	0
Cortinarius_globuliformis_CM4	Mock2	Qmin17	mycoAIBERT	351	5	5	0
Cryptovalsa_ampelina	Mock2	Qmin17	mycoAIBERT	776	5	4	1
Diaporthe_sp_CCL067	Mock2	Qmin17	mycoAIBERT	1480	5	4	1
Entoleuca_sp_CCL052	Mock2	Qmin17	mycoAIBERT	1676	6	4	2
Erysiphe_necator	Mock2	Qmin17	mycoAIBERT	915	5	5	0
Eutypa_lata	Mock2	Qmin17	mycoAIBERT	328	4	4	0
Fusarium_proliferatum	Mock2	Qmin17	mycoAIBERT	2475	1	1	0
Geotrichum_candidum	Mock2	Qmin17	mycoAIBERT	977	5	3	2
Puccinia_graminis	Mock2	Qmin17	mycoAIBERT	1112	6	5	1
Puccinia_striiformis_var_tritici	Mock2	Qmin17	mycoAIBERT	334	6	5	1
Puccinia_triticina	Mock2	Qmin17	mycoAIBERT	655	6	5	1
Pyrenophora_tritici-repentis	Mock2	Qmin17	mycoAIBERT	721	5	3	2
Scedosporium_boydii	Mock2	Qmin17	mycoAIBERT	1319	1	1	0
Sclerotinia_sclerotiorum	Mock2	Qmin17	mycoAIBERT	1249	5	4	1
Sporisorium_scitamineum	Mock2	Qmin17	mycoAIBERT	546	6	5	1

### Sheet: Supplementary Table T3
MockSpecies	MockExperiment	MinimumSeqQuality	Classifier	Database	F1_Score	Recall	Precision
[Candida]_boleticola	Mock3	Qmin15	vtd	simNCBI	0.335857	0.483487	0.257294
[Candida]_caryicola	Mock3	Qmin15	vtd	simNCBI	0.185874	0.473251	0.115648
Diutina_catenulata	Mock3	Qmin15	vtd	simNCBI	0.613945	0.480938	0.848642
Candida_dubliniensis	Mock3	Qmin15	vtd	simNCBI	0.180602	0.104075	0.68231
Nakaseomyces_glabratus	Mock3	Qmin15	vtd	simNCBI	0.238485	0.421613	0.166267
Candida_metapsilosis	Mock3	Qmin15	vtd	simNCBI	0.0408163	0.0247934	0.115385
Candida_parapsilosis	Mock3	Qmin15	vtd	simNCBI	0.500723	0.457959	0.552296
Candida_tropicalis	Mock3	Qmin15	vtd	simNCBI	0.159794	0.442857	0.0974843
[Candida]_zeylanoides	Mock3	Qmin15	vtd	simNCBI	0.503679	0.480562	0.529132
[Candida]_boleticola	Mock3	Qmin15	mycoAI_bert	simNCBI	0.0993878	0.0911493	0.109264
[Candida]_caryicola	Mock3	Qmin15	mycoAI_bert	simNCBI	0.0897016	0.19177	0.0585427
Diutina_catenulata	Mock3	Qmin15	mycoAI_bert	simNCBI	0.00339188	0.0102639	0.00203164
Candida_dubliniensis	Mock3	Qmin15	mycoAI_bert	simNCBI	0.00657534	0.00330397	0.666667
Nakaseomyces_glabratus	Mock3	Qmin15	mycoAI_bert	simNCBI	0.113567	0.226788	0.0757499
Candida_metapsilosis	Mock3	Qmin15	mycoAI_bert	simNCBI	0	0	0
Candida_parapsilosis	Mock3	Qmin15	mycoAI_bert	simNCBI	0.00967853	0.00740349	0.0139721
Candida_tropicalis	Mock3	Qmin15	mycoAI_bert	simNCBI	0.516381	0.394048	0.748869
[Candida]_zeylanoides	Mock3	Qmin15	mycoAI_bert	simNCBI	0.17289	0.460043	0.106447
[Candida]_boleticola	Mock3	Qmin15	mycoAI_cnn	simNCBI	0.366085	0.484808	0.294071
[Candida]_caryicola	Mock3	Qmin15	mycoAI_cnn	simNCBI	0.262939	0.468313	0.182782
Diutina_catenulata	Mock3	Qmin15	mycoAI_cnn	simNCBI	0.388889	0.482405	0.325743
Candida_dubliniensis	Mock3	Qmin15	mycoAI_cnn	simNCBI	0.00109709	0.00055066	0.142857
Nakaseomyces_glabratus	Mock3	Qmin15	mycoAI_cnn	simNCBI	0.466486	0.305429	0.986885
Candida_metapsilosis	Mock3	Qmin15	mycoAI_cnn	simNCBI	0.015873	0.00826446	0.2
Candida_parapsilosis	Mock3	Qmin15	mycoAI_cnn	simNCBI	0.594557	0.456372	0.852767
Candida_tropicalis	Mock3	Qmin15	mycoAI_cnn	simNCBI	0.361032	0.225	0.913043
[Candida]_zeylanoides	Mock3	Qmin15	mycoAI_cnn	simNCBI	0.0231579	0.0118791	0.458333
[Candida]_boleticola	Mock3	Qmin17	vtd	simNCBI	0.334437	0.466975	0.260501
[Candida]_caryicola	Mock3	Qmin17	vtd	simNCBI	0.176365	0.445267	0.109959
Diutina_catenulata	Mock3	Qmin17	vtd	simNCBI	0.610745	0.475073	0.854881
Candida_dubliniensis	Mock3	Qmin17	vtd	simNCBI	0.144756	0.0809471	0.683721
Nakaseomyces_glabratus	Mock3	Qmin17	vtd	simNCBI	0.238466	0.419584	0.166566
Candida_metapsilosis	Mock3	Qmin17	vtd	simNCBI	0	0	0
Candida_parapsilosis	Mock3	Qmin17	vtd	simNCBI	0.516777	0.476467	0.564536
Candida_tropicalis	Mock3	Qmin17	vtd	simNCBI	0.157289	0.447619	0.0954073
[Candida]_zeylanoides	Mock3	Qmin17	vtd	simNCBI	0.504056	0.50324	0.504875
[Candida]_boleticola	Mock3	Qmin17	mycoAI_bert	simNCBI	0.101382	0.0944518	0.109411
[Candida]_caryicola	Mock3	Qmin17	mycoAI_bert	simNCBI	0.0827639	0.179424	0.0537873
Diutina_catenulata	Mock3	Qmin17	mycoAI_bert	simNCBI	0.00248077	0.00733138	0.00149298
Candida_dubliniensis	Mock3	Qmin17	mycoAI_bert	simNCBI	0.00109951	0.00055066	0.333333
Nakaseomyces_glabratus	Mock3	Qmin17	mycoAI_bert	simNCBI	0.116115	0.221715	0.0786537
Candida_metapsilosis	Mock3	Qmin17	mycoAI_bert	simNCBI	0	0	0
Candida_parapsilosis	Mock3	Qmin17	mycoAI_bert	simNCBI	0.00963524	0.00740349	0.0137931
Candida_tropicalis	Mock3	Qmin17	mycoAI_bert	simNCBI	0.557121	0.42381	0.812785
[Candida]_zeylanoides	Mock3	Qmin17	mycoAI_bert	simNCBI	0.183546	0.490281	0.112907
[Candida]_boleticola	Mock3	Qmin17	mycoAI_cnn	simNCBI	0.353862	0.463012	0.286356
[Candida]_caryicola	Mock3	Qmin17	mycoAI_cnn	simNCBI	0.253774	0.442798	0.177851
Diutina_catenulata	Mock3	Qmin17	mycoAI_cnn	simNCBI	0.389979	0.473607	0.331452
Candida_dubliniensis	Mock3	Qmin17	mycoAI_cnn	simNCBI	0.00329489	0.00165198	0.6
Nakaseomyces_glabratus	Mock3	Qmin17	mycoAI_cnn	simNCBI	0.473093	0.309995	0.998366
Candida_metapsilosis	Mock3	Qmin17	mycoAI_cnn	simNCBI	0	0	0
Candida_parapsilosis	Mock3	Qmin17	mycoAI_cnn	simNCBI	0.615753	0.47541	0.873664
Candida_tropicalis	Mock3	Qmin17	mycoAI_cnn	simNCBI	0.366603	0.227381	0.945545
[Candida]_zeylanoides	Mock3	Qmin17	mycoAI_cnn	simNCBI	0.0315126	0.0161987	0.576923
